# Evolution of limb development in cephalopod mollusks

**DOI:** 10.1101/379735

**Authors:** Oscar A. Tarazona, Davys H. Lopez, Leslie A. Slota, Martin J. Cohn

**Affiliations:** Department of Molecular Genetics and Microbiology, UF Genetics Institute, University of Florida, Gainesville, FL 32610 USA; Department of Biology, UF Genetics Institute, University of Florida, Gainesville, FL 32610 USA

## Abstract

Cephalopod mollusks evolved numerous anatomical novelties, including arms and tentacles, but little is known about the developmental mechanisms underlying cephalopod limb evolution. Here we show that all three axes of cuttlefish limbs are patterned by the same signaling networks that act in vertebrates and arthropods, although they evolved limbs independently. In cuttlefish limb buds, *Hedgehog* is expressed anteriorly. Posterior transplantation of *Hedgehog*-expressing cells induced mirror-image limb duplications. Bmp and Wnt signals, which establish dorsoventral polarity in vertebrate and arthropod limbs, are similarly polarized in cuttlefish. Inhibition of Bmp2/4 dorsally caused ectopic expression of *Notum,* which marks the ventral sucker field, and ectopic sucker development. Cuttlefish also show proximodistal regionalization of *Hth*, *Exd, Dll*, *Dac*, *Sp8/9*, and *Wnt* expression, which delineates arm and tentacle sucker fields. These results suggest that cephalopod limbs evolved by parallel activation of a genetic program for appendage development that was present in the bilaterian common ancestor.
