## Supplementary material for "Evolution of limb development in cephalopod mollusks": Figure 3 - source data

### Sheet: Figure3_supplement_file_1
Sepia bandensis fragment	Cephalopod species	NCBI ID	Identity (nucleotide)	Identity (amino acid)
Bmp2/4	Sepia officinalis	AJ251824	0.89	0.84
Dll	Octopus bimaculoides	HM769957	0.83	0.96
Fzd9/10	Sepia officinalis	FO168172	0.93	0.98
Htx	Sepia officinalis	FO197802	0.99	0.99
Sfrp	Sepia officinalis	FO187964	0.97	0.98
Sp8/9a	Sepia officinalis	FO168004	0.99	0.99
Wnt5	Sepia officinalis	FO169634	0.97	0.97
